# Therapy-associated remodeling of pancreatic cancer revealed by single-cell spatial transcriptomics and optimal transport analysis

**DOI:** 10.1101/2023.06.28.546848

**Authors:** Carina Shiau, Jingyi Cao, Mark T. Gregory, Dennis Gong, Xunqin Yin, Jae-Won Cho, Peter L. Wang, Jennifer Su, Steven Wang, Jason W. Reeves, Tae Kyung Kim, Youngmi Kim, Jimmy A. Guo, Nicole A. Lester, Nathan Schurman, Jamie L. Barth, Ralph Weissleder, Tyler Jacks, Motaz Qadan, Theodore S. Hong, Jennifer Y. Wo, Hannah Roberts, Joseph M. Beechem, Carlos Fernandez-del Castillo, Mari Mino-Kenudson, David T. Ting, Martin Hemberg, William L. Hwang

## Abstract

In combination with cell intrinsic properties, interactions in the tumor microenvironment modulate therapeutic response. We leveraged high-plex single-cell spatial transcriptomics to dissect the remodeling of multicellular neighborhoods and cell–cell interactions in human pancreatic cancer associated with specific malignant subtypes and neoadjuvant chemotherapy/radiotherapy. We developed Spatially Constrained Optimal Transport Interaction Analysis (SCOTIA), an optimal transport model with a cost function that includes both spatial distance and ligand–receptor gene expression. Our results uncovered a marked change in ligand–receptor interactions between cancer-associated fibroblasts and malignant cells in response to treatment, which was supported by orthogonal datasets, including an *ex vivo* tumoroid co-culture system. Overall, this study demonstrates that characterization of the tumor microenvironment using high-plex single-cell spatial transcriptomics allows for identification of molecular interactions that may play a role in the emergence of chemoresistance and establishes a translational spatial biology paradigm that can be broadly applied to other malignancies, diseases, and treatments.
