## Supplementary material for "Therapy-associated remodeling of pancreatic cancer revealed by single-cell spatial transcriptomics and optimal transport analysis": Table S3

### Sheet: Table S3
Table S3. Ligand receptor pairs used for SCOTIA analysis.
Ligands	Receptors
ADM2	RAMP1
ANGPT1	ITGA5
ANGPT1	ITGB1
ANGPT1	TEK
ANGPT1	TIE1
ANGPT2	TEK
ANGPT2	TIE1
ANGPT4	TEK
ANGPT4	TIE1
ANGPTL1	TEK
ANXA1	EGFR
ANXA1	FPR1
APOB	ITGAM
APOB	ITGB2
APOB	LDLR
APOB	OLR1
AZGP1	ITGAV
BGN	TLR1
BGN	TLR2
BGN	TLR4
BMP2	ACVR1
BMP2	ACVR2A
BMP2	BMPR1A
BMP2	BMPR2
BMP2	ENG
BMP3	ACVR1
BMP3	ACVR2A
BMP3	BMPR1A
BMP3	BMPR2
BMP4	ACVR1
BMP4	ACVR2A
BMP4	BMPR1A
BMP4	BMPR2
BMP5	ACVR1
BMP5	ACVR2A
BMP5	BMPR1A
BMP5	BMPR2
BMP6	ACVR1
BMP6	ACVR2A
BMP6	BMPR1A
BMP6	BMPR2
BMP7	ACVR1
BMP7	ACVR2A
BMP7	BMPR1A
BMP7	BMPR2
BMP7	ENG
CAMP	EGFR
CAMP	IGF1R
CCL11	ACKR4
CCL11	CCR2
CCL11	CCR5
CCL11	CXCR3
CCL13	ACKR4
CCL13	CCR1
CCL13	CCR2
CCL13	CCR5
CCL13	CXCR3
CCL15	CCR1
CCL19	ACKR4
CCL19	CCR10
CCL19	CCR7
CCL19	CCRL2
CCL19	CXCR3
CCL20	CXCR3
CCL21	ACKR4
CCL21	CCR7
CCL21	CXCR3
CCL23	CCR1
CCL26	CCR1
CCL26	CCR2
CCL28	CCR10
CCL2	ACKR4
CCL2	CCR1
CCL2	CCR10
CCL2	CCR2
CCL2	CCR5
CCL3	CCR1
CCL3	CCR5
CCL4	CCR1
CCL4	CCR5
CCL8	ACKR4
CCL8	CCR1
CCL8	CCR2
CCL8	CCR5
CD14	ITGB1
CLCF1	CNTFR
CLCF1	IL6ST
CLCF1	LIFR
COL11A1	DDR1
COL11A1	ITGA2
COL11A1	ITGB1
COL14A1	CD44
COL18A1	ITGA5
COL18A1	ITGB1
COL18A1	KDR
COL1A1	CD36
COL1A1	CD44
COL1A1	DDR1
COL1A1	DDR2
COL1A1	ITGA1
COL1A1	ITGA2
COL1A1	ITGA5
COL1A1	ITGAV
COL1A1	ITGB1
COL1A2	CD36
COL1A2	CD44
COL1A2	ITGA1
COL1A2	ITGA2
COL1A2	ITGAV
COL1A2	ITGB1
COL3A1	DDR1
COL3A1	DDR2
COL3A1	ITGA2
COL3A1	ITGB1
COL4A1	CD47
COL4A1	ITGA1
COL4A1	ITGA2
COL4A1	ITGAV
COL4A1	ITGB1
COL4A1	ITGB8
COL4A5	CD47
COL4A5	ITGA1
COL4A5	ITGA2
COL4A5	ITGAV
COL4A5	ITGB1
COL5A1	ITGA1
COL5A1	ITGB1
COL5A2	DDR1
COL5A2	ITGA1
COL5A2	ITGB1
COL6A1	ITGA1
COL6A1	ITGA2
COL6A1	ITGA6
COL6A1	ITGB1
COL6A2	ITGA1
COL6A2	ITGA2
COL6A2	ITGB1
COL6A3	ITGA1
COL6A3	ITGA2
COL6A3	ITGB1
COL8A1	ITGA1
COL8A1	ITGA2
CRP	OLR1
CSF2	CSF1R
CSF2	CSF2RA
CSF2	CSF2RB
CSF2	CSF3R
CSF2	IL3RA
CSF2	ITGA9
CSF2	ITGB1
CSF3	CSF1R
CSF3	CSF3R
CXCL10	CXCR3
CXCL12	ACKR3
CXCL12	CD4
CXCL12	CXCR3
CXCL12	CXCR4
CXCL12	ITGB1
CXCL1	CXCR1
CXCL1	CXCR2
CXCL2	CXCR1
CXCL2	CXCR2
CXCL3	CXCR1
CXCL3	CXCR2
CXCL5	CXCR1
CXCL5	CXCR2
CXCL6	CXCR1
CXCL6	CXCR2
CXCL9	CXCR3
DCN	EGFR
DCN	MET
EFNA1	EPHA2
EFNA1	EPHA3
EFNA1	EPHA4
EFNA1	EPHA7
EFNA1	EPHB6
FGF18	FGFR1
FGF18	FGFR2
FGF18	FGFR3
FGF1	CD44
FGF1	EGFR
FGF1	FGFR1
FGF1	FGFR2
FGF1	FGFR3
FGF2	CD44
FGF2	FGFR1
FGF2	FGFR2
FGF2	FGFR3
FGF7	FGFR1
FGF7	FGFR2
FGF7	FGFR3
FGF9	FGFR1
FGF9	FGFR2
FGF9	FGFR3
FGG	ITGA5
FGG	ITGAV
FGG	ITGB1
FGG	ITGB2
FN1	CD44
FN1	CD79A
FN1	ITGA2
FN1	ITGA3
FN1	ITGA5
FN1	ITGA6
FN1	ITGA9
FN1	ITGAV
FN1	ITGB1
FN1	ITGB6
FN1	ITGB8
FN1	TNFRSF11B
GAS6	AXL
GAS6	MERTK
GDF10	ACVR1B
GDF6	BMPR1A
GDF6	BMPR2
GDF9	ACVR2A
GDF9	BMPR1A
GDF9	BMPR2
GDF9	TGFBR1
GZMB	IGF2R
HGF	CD44
HGF	MET
IAPP	RAMP1
IAPP	RAMP2
IAPP	RAMP3
IFNA1	IFNAR1
IFNA1	IFNAR2
IFNB1	IFNAR1
IFNB1	IFNAR2
IFNG	IFNGR1
IFNG	IFNGR2
IFNL2	IL10RB
IFNL3	IL10RB
IGF1	IGF1R
IGF1	INSR
IL10	IL10RA
IL10	IL10RB
IL11	IL11RA
IL11	IL6ST
IL12B	IL12RB1
IL12B	IL12RB2
IL15	IL15RA
IL15	IL2RA
IL15	IL2RB
IL15	IL2RG
IL16	CCR5
IL16	CD4
IL17A	IL17RA
IL17B	IL17RB
IL18	CD48
IL18	IL18R1
IL1A	IL1R1
IL1A	IL1R2
IL1A	IL1RAP
IL1B	IL1R1
IL1B	IL1R2
IL1B	IL1RAP
IL1RN	IL1R1
IL1RN	IL1R2
IL20	IL20RA
IL20	IL22RA1
IL23A	IL12RB1
IL24	IL20RA
IL24	IL22RA1
IL2	CD53
IL2	IL2RA
IL2	IL2RB
IL2	IL2RG
IL2	NGFR
IL34	CSF1R
IL6	IL6R
IL6	IL6ST
IL7	IL2RG
IL7	IL7R
INHA	ACVR1
INHA	ACVR1B
INHA	ACVR2A
INHBA	ACVR1
INHBA	ACVR1B
INHBA	ACVR2A
INHBA	ENG
INHBB	ACVR1
INHBB	ACVR1B
INHBB	ACVR2A
INS	IGF1R
INS	INSR
KLK3	EPOR
LGALS3BP	ITGB1
LIF	IL6ST
LIF	LIFR
LYZ	ITGAL
MMP1	CD44
MMP1	ITGA2
MMP7	CD44
MMP9	CD44
MMP9	EPHB2
MMP9	ITGAM
MMP9	ITGB2
NPPB	NPR1
NPPB	NPR2
NPPB	NPR3
NPPC	NPR2
NPPC	NPR3
OSM	IL6ST
OSM	LIFR
OSM	OSMR
PDGFA	PDGFRA
PDGFA	PDGFRB
PDGFB	ITGAV
PDGFB	PDGFRA
PDGFB	PDGFRB
PDGFC	FLT1
PDGFC	KDR
PDGFC	PDGFRA
PDGFC	PDGFRB
PDGFD	PDGFRA
PDGFD	PDGFRB
PF4	CXCR3
PF4	FGFR2
PF4	LDLR
PGF	FLT1
PPBP	CXCR1
PPBP	CXCR2
PROK2	PROKR1
RARRES2	CCRL2
RARRES2	CMKLR1
RSPO1	FZD8
RSPO3	FZD8
S100A8	TLR4
S100A9	TLR4
SAA1	FPR1
SCGB3A1	MARCO
SLPI	CD4
SPINK1	EGFR
SPP1	CD44
SPP1	ITGA5
SPP1	ITGA9
SPP1	ITGAV
SPP1	ITGB1
TGFB1	ACVRL1
TGFB1	CAV1
TGFB1	CXCR4
TGFB1	ENG
TGFB1	ITGAV
TGFB1	ITGB6
TGFB1	ITGB8
TGFB1	TGFBR1
TGFB1	TGFBR2
TGFB2	ACVR1
TGFB2	ENG
TGFB2	TGFBR1
TGFB2	TGFBR2
TGFB3	ACVRL1
TGFB3	ENG
TGFB3	TGFBR1
TGFB3	TGFBR2
THBS1	CD36
THBS1	CD47
THBS1	ITGA3
THBS1	ITGA6
THBS1	ITGB1
THBS1	TNFRSF11B
THBS2	CD47
THBS2	ITGA6
THBS2	ITGB1
THBS2	NOTCH3
TIMP1	CD63
TNFSF12	TNFRSF12A
TNF	LTBR
TNF	TNFRSF1A
TNF	TNFRSF1B
TNF	TNFRSF21
TSLP	IL7R
VCAN	CD44
VCAN	EGFR
VCAN	ITGB1
VCAN	SELL
VCAN	TLR1
VCAN	TLR2
VEGFA	EGFR
VEGFA	EPHB2
VEGFA	FLT1
VEGFA	ITGA9
VEGFA	ITGAV
VEGFA	ITGB1
VEGFA	KDR
VEGFB	FLT1
VEGFC	FLT1
VEGFC	ITGA9
VEGFC	ITGB1
VEGFC	KDR
VTN	CD47
VTN	ITGA3
VTN	ITGA5
VTN	ITGAV
VTN	ITGB1
VTN	ITGB5
VTN	ITGB6
VTN	ITGB8
VTN	KDR
VTN	TNFRSF11B
VWF	TNFRSF11B
WNT11	FZD7
WNT2	FZD1
WNT2	FZD5
WNT2	FZD7
WNT2	FZD8
WNT3	FZD1
WNT3	FZD5
WNT3	FZD7
WNT3	FZD8
WNT3	RYK
WNT5A	FZD1
WNT5A	FZD4
WNT5A	FZD5
WNT5A	FZD6
WNT5A	FZD7
WNT5A	FZD8
WNT5A	ROR1
WNT5A	RYK
WNT7A	FZD5
WNT7B	FZD1
